# Predicting microbial community compositions in wastewater treatment plants using artificial neural networks

**DOI:** 10.1101/2022.09.08.507071

**Authors:** Xiaonan Liu, Yong Nie, Xiao-Lei Wu

## Abstract

Activated sludge (AS) of wastewater treatment plants (WWTP) is one of the world’s largest artificial microbial ecosystems and the microbial community of the AS system is closely related to WWTP performance. However, how to predict its community structure is still unclear. Here, we used artificial neural networks (ANN) to predict the microbial compositions of AS systems collected from WWTPs located worldwide. We demonstrated that the microbial compositions of AS systems are predictable using our approach. The predictive accuracy R^2^_1:1_ of Shannon-Wiener index reached 60.42%, and the average R^2^_1:1_ of ASVs appearing in at least 10% of samples (ASVs_>10%_) and core taxa were 35.09% and 42.99%, respectively. We also found that the predictability of ASVs_>10%_ was significantly positively correlated with their relative abundance and occurrence frequency, but significantly negatively correlated with potential migration rate. The typical functional groups such as nitrifiers, denitrifiers, polyphosphate-accumulating organisms (PAOs) and glycogen-accumulating organisms (GAOs), and filamentous organisms in AS systems could also be well recovered using an ANN model, with the R^2^_1:1_ ranging from 32.62% to 56.81%. Furthermore, we found that industry wastewater source (IndConInf) had good predictive abilities, although its correlation with ASVs_>10%_ in the Mantel test analysis was weak, which suggested important factors that cannot be identified using traditional methods may be highlight by the ANN model. Our results provide a better understanding of the factors affecting AS communities through the prediction of the microbial community of AS systems, which could lead to insights for improved operating parameters and control of community structure.
