## Supplemental Table 1 for "Predicting microbial community compositions in wastewater treatment plants using artificial neural networks"

### Sheet: Table S1
Variables	Abbreviations	Meanings	Types
Latitude	Lat	Latitude	climatic conditions
Longitude	Lon	Longitude	climatic conditions
Build_year	BY	Year of plant build	design and operation parameters
Annual_average_Tem	AMT	Annual mean temperature	climatic conditions
Annual_mean_of_daily_maximum_Tem	AMMaxT	Annual mean of daily maximum temperature	climatic conditions
Annual_mean_of_daily_minimum_Tem	AMMinT	Annual mean of daily minimum temperature	climatic conditions
Sampling_month_average_Tem	MMT	Sampling month average temperature	climatic conditions
Sampling_moment_Tem	SMT	Sampling moment temperature	climatic conditions
Annual_Pre	AP	Annual precipitation	climatic conditions
Sampling_month_Pre	SMP	Sampling month precipitation	climatic conditions
GDP_per_capita	GDP	GDP per capita	climatic conditions
City_population	Pop	City population	climatic conditions
Designed_capacity	DC	Designed capacity	design and operation parameters
Actual_Inf_rate	InfR	Actual inflow rate	design and operation parameters
Volume_of_aeration_tanks	Vol	Volume of aeration tanks	design and operation parameters
Plant_HRT	HRT	Hydraulic retention time of wastewater treatment plants	design and operation parameters
Aeration_tank_HRT	AtHRT	Hydraulic retention time of aeration tank	design and operation parameters
SRT	SRT	Solids retention time, representing the average time the activated sludge solids are in the system.	design and operation parameters
Nitrification	Nitri	Does the WWTP process include nitrification?	design and operation parameters
Denitrification	Denitri	Does the WWTP process include denitrification?	design and operation parameters
inflow_BOD	InfBOD	Biochemical oxygen demand(BOD) in inflow	inflow conditions
inflow/(1+recycle ratio) BOD	ReInfBOD	The inflow BOD/(1 + recycle ratio), which approximates the inflow BOD level of the aerobic tank.	inflow conditions
Aeration_tank_inflow_BOD	AtInfBOD	BOD in inflow of aeration tank	inflow conditions
Effluent_BOD	EffBOD	Biochemical oxygen demand(BOD) in effluent	inflow conditions
inflow_COD	InfCOD	Chemical oxygen demand(COD) in inflow	inflow conditions
inflow/(1+recycle ratio) COD	ReInfCOD	The inflow COD/(1 + recycle ratio), which approximates the inflow COD level of the aerobic tank.	inflow conditions
Aeration_tank_inflow_COD	AtInfCOD	COD in inflow of aeration tank	inflow conditions
Effluent_COD	EffCOD	Chemical oxygen demand(COD) in effluent	effluent conditions
F/M	F/M	Sludge loading	physicochemical properties
inflow_NH4_N	InfNH4N	Ammonia nitrogen in inflow	inflow conditions
Aeration_tank_inflow_NH4_N	AtInfNH4N	Ammonia nitrogen in inflow of aeration tank	inflow conditions
Effluent_NH4-N	EffNH4N	Ammonia nitrogen in effluent	effluent conditions
inflow_TN	InfTN	Total nitrogen in inflow	inflow conditions
Aeration_tank_inflow_TN	AtInfTN	Total nitrogen in inflow of aeration tank	inflow conditions
Effluent_TN	EffTN	Total nitrogen in effluent	effluent conditions
inflow_TP	InfTP	Total phosphorus in inflow	inflow conditions
Aeration_tank_inflow_TP	AtInfTP	Total phosphorus in inflow of aeration tank	inflow conditions
Effluent_TP	EffTP	Total phosphorus in effluent	effluent conditions
Industry Contained_in_Inf	IndConInf	Is industry wastewater source contained in inflow?	inflow conditions
Industry Percentage	IndPer	Percentage of industrial waste water in inflow	inflow conditions
MLSS	MLSS	Mixed liquor suspended solids, representing the total mass of activated sludge solids contained in the unit volume of mixed solution in the aeration tank	physicochemical properties
DO	DO	Dissolved oxygen	physicochemical properties
pH	Ph	Potential of hydrogen	physicochemical properties
Mixed_liquid_temperature	MIT	Mixed liquid temperature	physicochemical properties
Conductivity	Con	Conductivity of the sample	physicochemical properties
NH4_N	NH4N	Ammonia nitrogen in the sample	physicochemical properties
NO3_N	NO3N	Nitrate nitrogen in the sample	physicochemical properties
SVI	SVI	Sludge volume index	physicochemical properties
