## Supplemental Table 3 for "Predicting microbial community compositions in wastewater treatment plants using artificial neural networks"

### Sheet: Table 3
	Shannon-Wiener index	Pielou's evenness index	species richness	Faith's phylogenetic diversity
ATLA1A	5.83214	0.861514	871	80.9475
ATLA1C	5.90193	0.861847	942	81.2534
ATLA2A	5.88391	0.854408	979	83.8422
ATLA3A	5.87818	0.857452	949	92.7881
ATLA3B	5.95203	0.853861	1065	95.8776
ATLA3C	5.932	0.852839	1049	91.5763
ATLA4A	5.13486	0.782293	709	64.8137
ATLA4C	5.13078	0.783882	696	65.7069
AUBR1A	4.42397	0.712326	498	51.5851
AUBR1B	4.96429	0.780389	579	52.5353
AUBR1C	5.36638	0.825816	664	58.5756
AUBR2A	5.18916	0.823333	546	48.782
AUBR2B	5.24752	0.825137	578	50.6549
AUBR2C	4.47997	0.711018	545	52.1809
AUCR1A	5.22478	0.814036	613	60.1543
AUCR2A	4.49589	0.715011	538	58.3222
AUEP1AA	5.24602	0.796021	728	76.1749
AUEP1BA	5.16821	0.788395	703	72.5253
AUEP2AA	5.34181	0.79808	807	84.8142
AUEP2BA	5.39319	0.808482	789	80.5627
AUEP2BB	5.28149	0.798121	748	77.2407
AULP1A	5.44941	0.843778	638	72.7941
AUMB1A	4.63571	0.720981	620	57.1883
AUML1A	6.12306	0.882134	1034	91.4188
AUML1B	6.25426	0.878252	1238	106.699
AUML2A	6.1232	0.887197	994	87.8321
AUML2B	6.0576	0.899317	842	78.5291
AUML2C	6.29798	0.879884	1284	107.509
AUML3B	5.00698	0.736907	893	88.1385
AUML4C	5.44979	0.770384	1181	110.41
AUTA1A	5.01063	0.773424	651	66.8804
AUTA1B	3.46717	0.571564	431	47.9074
AUTA1C	3.63309	0.597106	439	47.7281
AUTA2A	4.71542	0.740266	584	59.2034
AUTA2B	5.08375	0.785645	646	66.5288
AUTA2C	4.98702	0.767436	664	67.4219
AUWA1A	3.74245	0.622826	407	42.5215
AUWA1B	3.7927	0.611476	494	51.871
AUWA1C	3.33514	0.570174	347	37.0699
AUWA2A	3.39144	0.566519	398	39.3885
AUWA2C	2.90408	0.501572	327	33.7531
AUXP1AA	5.09133	0.798637	587	64.9919
AUXP1AB	5.03473	0.797448	552	64.3978
AUXP1AC	5.04377	0.79911	551	62.7603
AUXP2AA	5.07775	0.794819	595	64.5807
AUXP2AB	5.2686	0.802495	710	77.6509
AUXP2BA	5.34804	0.80672	757	80.8472
AUXP2BB	5.35659	0.810953	739	78.2008
AUXP2BC	5.32077	0.812198	700	73.6403
AUXP3AA	5.28104	0.823641	609	67.4331
AUXP3AB	5.23177	0.809102	643	67.6034
AUXP3BA	5.38332	0.822285	697	68.9251
AUXP4AA	5.68241	0.86188	730	69.6753
AUXP4BA	5.99234	0.876828	929	86.4005
AUXP5AA	5.76529	0.858365	826	73.2547
BRBH1A	4.0679	0.677824	404	41.7373
BRBH1B	4.65094	0.74077	533	52.728
BRBH1C	4.10713	0.685212	401	43.7853
BRBH2A	3.98366	0.662161	410	44.2189
BRBH2B	4.37063	0.736429	378	42.7736
BRBH2C	3.89831	0.672933	328	38.3968
BRBH3A	4.19652	0.706152	381	40.7413
BRBH3B	4.07021	0.676821	409	43.0239
BRBH3C	4.64233	0.777778	391	41.8185
BRBH4A	4.21646	0.707647	387	42.409
BRBH4B	4.23133	0.717187	365	42.0709
BRBH4C	4.82199	0.777677	493	50.4236
BROS1A	3.66088	0.678171	221	22.5828
BROS2A	3.44014	0.634649	226	26.8996
BROS2B	3.70179	0.688078	217	26.1662
BROS3A	3.18841	0.566565	278	32.7331
BROS3B	2.99311	0.537155	263	31.7704
BRRP1A	4.33724	0.718057	420	49.4597
BRRP2B	4.56914	0.750667	440	45.4328
BRRP2C	4.57112	0.75384	430	45.0099
BRRP3A	4.72951	0.759333	507	51.9941
BRRP4A	5.04646	0.805218	527	56.8285
CAMT10A	4.85608	0.791465	462	42.1566
CAMT10B	4.89462	0.799735	455	43.7537
CAMT10C	4.80743	0.791901	433	43.7147
CAMT11A	5.35572	0.841922	579	57.894
CAMT11B	5.49063	0.839971	690	63.0036
CAMT11C	5.45082	0.842776	644	60.1877
CAMT1A	5.59106	0.841053	771	65.4063
CAMT1B	5.6339	0.855055	727	68.9326
CAMT1C	5.58876	0.85404	695	61.4697
CAMT2A	5.26016	0.842412	515	48.2564
CAMT2B	5.35014	0.84765	551	51.7902
CAMT2C	5.93099	0.874934	879	76.9736
CAMT3A	5.23013	0.804105	668	66.4885
CAMT3B	5.24867	0.807889	663	64.5769
CAMT3C	5.13111	0.807493	575	60.527
CAMT4A	4.83083	0.78327	477	43.6684
CAMT4B	4.78278	0.784599	444	46.5032
CAMT4C	4.62514	0.753825	462	43.1545
CAMT5A	5.89077	0.874395	843	75.722
CAMT5B	5.86478	0.876701	804	71.4923
CAMT5C	5.80346	0.875941	754	67.3544
CAMT6A	5.69627	0.867266	712	68.408
CAMT6B	5.75106	0.871929	732	68.7789
CAMT6C	5.95668	0.853725	1072	90.5308
CAMT7A	4.62526	0.718459	625	57.4497
CAMT7B	4.72925	0.739493	599	53.2212
CAMT7C	4.69798	0.74242	560	54.0195
CAMT8A	5.83716	0.877221	776	69.7108
CAMT8B	5.9837	0.876395	923	81.3044
CAMT8C	5.97407	0.873743	932	80.45
CAMT9A	4.51875	0.738057	456	52.5571
CAMT9B	4.4958	0.746383	413	49.8364
CAMT9C	4.42465	0.722688	456	53.426
CAON1A	4.80369	0.749385	608	62.4359
CAON1B	4.61	0.743003	495	53.428
CAON1C	4.88717	0.750345	674	65.5321
CAON2A	5.07663	0.790553	615	60.5826
CAON2B	5.09884	0.804187	567	61.2351
CAON2C	5.00564	0.786889	579	58.191
CAON3C	5.38074	0.825001	680	61.7442
CAON4AA	5.77534	0.840273	966	79.3472
CAON4AB	5.25047	0.826957	572	49.2305
CAON4AC	5.2248	0.824054	567	51.5535
CAON4BA	4.60008	0.77037	392	40.2689
CAON4BB	5.77049	0.869066	765	69.114
CAON4BC	4.63638	0.770032	412	41.9863
CHBU1A	5.78265	0.868693	778	68.2823
CHBU1B	5.7083	0.861925	752	65.9167
CHDA1A	5.16966	0.825627	524	47.1503
CHGS1A	5.58216	0.864543	637	56.6369
CHKU1A	4.86786	0.787152	485	43.4043
CLVPC1	4.76317	0.728844	689	71.3677
CLVPF1	4.74871	0.777299	450	41.7557
CLVPF2	4.70169	0.76259	476	44.9081
CLVPF3	4.80782	0.783048	464	42.673
CLVPM1	4.08258	0.663539	470	45.5445
CLVPM2	4.08362	0.676335	419	41.8821
CLVPM3	4.14556	0.675422	463	43.6665
CLVPT1	3.03049	0.527097	314	29.2832
CLVPT2	4.09995	0.682044	408	37.827
CLVPT3	4.27081	0.706503	422	37.6977
CNBJ1AA	5.6672	0.860109	727	66.0971
CNBJ1AB	5.68908	0.852999	788	75.8569
CNBJ1AC	5.69031	0.855649	773	73.4824
CNBJ1BA	5.73873	0.841051	919	77.7411
CNBJ1BB	5.53765	0.833019	771	70.6103
CNBJ1BC	5.49571	0.829326	755	69.7041
CNBJ1CA	5.48903	0.845871	658	60.696
CNBJ1CB	5.49764	0.846211	663	61.3696
CNBJ1CC	5.44783	0.844357	634	59.3564
CNBJ2A	5.7541	0.862421	790	71.9976
CNBJ2B	5.9174	0.85688	998	88.8017
CNBJ2C	5.89482	0.854731	989	87.3405
CNBJ3A	5.61889	0.83072	866	76.0772
CNBJ3B	5.62302	0.822529	931	79.3707
CNBJ3C	5.49075	0.817343	827	72.3938
CNBJ4A	5.49285	0.833475	728	72.6137
CNBJ4B	5.50509	0.831911	748	70.6419
CNBJ4C	5.3796	0.838585	611	63.3842
CNBJ5AA	5.88713	0.850054	1018	87.5073
CNBJ5AB	5.93916	0.853285	1054	92.6731
CNBJ5AC	5.95327	0.850982	1092	93.6622
CNBJ5BA	5.76415	0.851904	868	79.2677
CNBJ5BB	5.76374	0.847172	901	80.2431
CNBJ5BC	5.95886	0.843157	1173	92.0543
CNBJ6BA	6.02597	0.871845	1004	80.9958
CNBJ6BB	5.92462	0.865429	940	75.8837
CNBJ6BC	5.72076	0.843216	884	74.4662
CNCD1A	6.03123	0.857823	1131	90.4708
CNCD1B	5.84633	0.863317	873	76.8537
CNCD1C	5.80454	0.860389	851	76.7131
CNCD2A	5.73746	0.854221	826	78.8709
CNCD2B	5.72999	0.853571	823	77.7971
CNCD2C	5.74922	0.851451	856	81.9981
CNCD3A	5.88313	0.873723	840	73.3886
CNCD3B	5.95446	0.87884	876	73.3062
CNCD3C	5.84556	0.874643	799	69.2122
CNCD4A	6.00799	0.862704	1058	90.0982
CNCD4B	5.83867	0.873613	799	73.0638
CNCD4C	5.82704	0.865394	840	72.8318
CNCQ1A	5.62762	0.853746	729	64.7046
CNCQ1B	5.50316	0.854192	628	59.593
CNCQ1C	5.50891	0.846965	668	66.0265
CNCQ2A	5.64078	0.850878	757	70.6998
CNCQ2B	5.74093	0.853058	837	71.2478
CNCQ2C	5.79805	0.858089	860	75.1615
CNCQ3A	5.66149	0.833511	891	79.3165
CNCQ3B	5.59475	0.84649	742	68.7438
CNCQ3C	5.60403	0.859045	681	66.9289
CNCQ4A	5.61131	0.838499	806	77.1164
CNCQ4B	5.63208	0.836143	842	79.6378
CNCQ4C	5.67096	0.84432	826	75.7443
CNCS1A	5.38412	0.823494	691	67.74
CNCS1B	5.65878	0.829466	918	77.753
CNCS1C	5.49306	0.816082	838	73.1994
CNCS2A	5.35103	0.827545	643	64.1901
CNCS2B	5.59225	0.799795	1088	84.7586
CNCS2C	5.3485	0.817505	694	70.2197
CNCS3AA	5.90648	0.847098	1067	93.1296
CNCS3AB	5.7555	0.853717	847	83.9885
CNCS3AC	5.73474	0.855996	812	86.4543
CNCS3BA	5.93497	0.850386	1074	94.5145
CNCS3BB	5.63138	0.839951	816	75.7597
CNCS3BC	5.68902	0.858156	757	78.7398
CNCS4A	5.51758	0.830161	770	68.3328
CNCS4B	5.54871	0.83355	778	68.4217
CNCS4C	5.38526	0.854946	544	52.6672
CNDL1AA	4.96135	0.775583	600	57.0883
CNDL1AB	4.98943	0.780176	599	56.8032
CNDL1AC	4.97738	0.777887	601	58.2493
CNDL1BA	4.82804	0.767609	539	50.3669
CNDL1BB	4.99415	0.763174	695	64.7367
CNDL1BC	4.86728	0.763491	587	54.6172
CNDL2AA	4.14434	0.694642	390	37.6268
CNDL2AB	4.13223	0.676636	449	37.5987
CNDL2AC	4.04546	0.69368	341	33.7459
CNDL2BA	4.30736	0.734945	351	35.3759
CNDL2BB	4.26903	0.710462	407	37.6157
CNDL2BC	4.24795	0.709593	398	38.8152
CNHB3A	5.76947	0.851393	877	77.6007
CNHB3B	5.63616	0.849506	761	72.6363
CNHB3C	5.82485	0.842382	1007	86.2848
CNHB5A	5.96136	0.844021	1168	94.3621
CNHB5B	5.71356	0.849595	833	75.3059
CNHB5C	5.88881	0.850177	1019	86.6833
CNHB6A	5.73407	0.855896	812	76.9805
CNHB6B	5.76662	0.856724	838	79.1912
CNHB6C	5.773	0.848256	903	81.7251
CNHB7A	6.10813	0.866813	1149	96.9219
CNHB7B	5.70786	0.855979	787	72.6528
CNHB7C	5.79529	0.832956	1051	91.1819
CNJN1A	4.96284	0.783613	563	55.8776
CNJN1B	4.97073	0.790997	536	53.4383
CNJN1C	5.01503	0.785831	591	56.3634
CNJN2A	4.93325	0.737862	801	72.0589
CNJN2B	4.80414	0.734139	695	66.7108
CNJN2C	4.84534	0.748981	645	60.4319
CNJN3A	5.38592	0.788094	929	75.9594
CNJN3B	5.49098	0.820063	809	68.2702
CNJN3C	5.53991	0.795383	1059	74.1617
CNJN4A	5.77413	0.825808	1088	85.1878
CNJN4B	5.6553	0.840783	834	73.1654
CNJN4C	5.69666	0.842794	862	73.3805
CNQD1A	5.70787	0.840756	888	83.8041
CNQD1B	5.84324	0.831714	1125	93.3654
CNQD1C	5.66597	0.852156	772	73.6149
CNQD2A	5.52892	0.826496	804	75.6719
CNQD2B	5.67874	0.827094	959	81.5913
CNQD2C	5.59796	0.826222	876	79.4306
CNQD3AA	5.16593	0.812308	578	59.3366
CNQD4AA	5.60506	0.842666	774	65.6594
CNQD4AB	5.20413	0.794046	702	61.5707
CNQD4AC	5.30242	0.812446	683	59.7685
CNSH1A	5.39432	0.829539	667	72.1256
CNSH1B	5.45675	0.825274	744	79.2003
CNSH1C	5.52356	0.827241	794	79.3732
CNSH2A	5.83777	0.863818	861	83.3427
CNSH2B	5.79331	0.863474	820	82.3787
CNSH2C	5.75879	0.863287	789	78.2879
CNSH3A	5.37304	0.824381	677	64.1189
CNSH3B	5.33844	0.821897	662	64.9336
CNSH3C	5.48224	0.827459	754	71.1295
CNSH4A	5.69179	0.862766	733	73.3824
CNSH4B	5.74905	0.857502	816	77.3991
CNSH4C	5.59625	0.862394	658	68.3632
CNSH5A	5.23229	0.809377	642	64.4046
CNSH5B	5.25206	0.809544	657	64.1568
CNSH5C	5.27519	0.802471	716	67.339
CNSY2A	5.52593	0.845747	688	59.0792
CNSY3A	5.91603	0.86984	899	82.1794
CNSY3B	5.9482	0.873575	906	83.3937
CNSY3C	6.09777	0.878368	1035	99.4057
CNSZ1A	5.75312	0.849554	873	77.8415
CNSZ1B	5.78185	0.847641	917	81.8874
CNSZ1C	5.91306	0.840278	1138	101.17
CNSZ2A	4.61565	0.750699	468	47.501
CNSZ2B	4.66012	0.74201	534	54.788
CNSZ2C	4.72186	0.732919	628	58.4844
CNSZ3AA	5.85788	0.866497	863	75.1373
CNSZ3AB	5.91817	0.868322	912	80.301
CNSZ3AC	6.03263	0.856523	1145	93.891
CNSZ3BA	5.68033	0.848814	806	72.9569
CNSZ3BB	5.67128	0.851144	783	72.1464
CNSZ3BC	5.7573	0.856405	831	73.7071
CNSZ4AA	5.33127	0.804031	758	72.5873
CNSZ4AB	5.42939	0.802292	869	79.3835
CNSZ4AC	5.42737	0.795039	922	80.8876
CNSZ4BA	5.89289	0.820035	1321	112.61
CNWH1A	5.76993	0.858284	831	77.1215
CNWH1B	5.95729	0.851557	1092	86.8882
CNWH1C	5.76712	0.85957	820	75.0179
CNWH2A	5.53357	0.831757	775	72.0312
CNWH2B	5.68772	0.815395	1070	85.3002
CNWH2C	5.52597	0.836768	738	72.848
CNWH3A	5.79716	0.830199	1078	96.2359
CNWH3B	5.7648	0.840141	955	86.1639
CNWH3C	5.75497	0.839867	946	86.411
CNWH4A	5.28432	0.795533	767	75.1027
CNWH4B	5.02566	0.782813	614	62.4762
CNWH4C	5.18659	0.800395	652	66.5996
CNWX1AA	5.63031	0.85327	734	69.455
CNWX1AB	5.68007	0.849565	801	74.516
CNWX1AC	5.63793	0.848104	771	70.2361
CNWX1BA	5.70645	0.845997	850	83.6847
CNWX1BB	5.60823	0.844131	768	72.5802
CNWX1BC	5.72405	0.845546	871	83.5482
CNWX2A	5.56761	0.839507	759	69.2933
CNWX2B	5.83217	0.848032	970	87.0872
CNWX2C	5.49246	0.833937	725	65.4444
CNWX3AA	5.71118	0.868243	719	60.279
CNWX3AB	5.69545	0.864217	728	62.2685
CNWX3AC	5.75808	0.868226	759	60.4709
CNWX3BA	5.67669	0.854603	767	67.4362
CNWX3BB	5.51589	0.844398	687	63.2341
CNWX3BC	5.5738	0.844705	734	65.3322
CNWX4A	5.59465	0.832809	827	80.0179
CNWX4B	5.54829	0.833326	779	75.3924
CNWX4C	5.48525	0.817411	821	79.6508
CNXA1A	5.96059	0.869606	948	87.0489
CNXA1B	6.07518	0.876217	1026	90.2616
CNXA1C	5.9771	0.875013	926	88.2709
CNXA2A	5.33659	0.797596	805	74.7817
CNXA2B	5.58641	0.825355	870	77.8437
CNXA2C	5.3524	0.807539	756	72.0948
CNXA3A	5.85487	0.843614	1033	88.6547
CNXA3B	5.8541	0.853154	955	83.6425
CNXA3C	5.73878	0.839593	930	81.6307
CNXA4A	5.92506	0.859747	984	88.9475
CNXA4B	5.79356	0.849902	913	84.2945
CNXA4C	5.74374	0.838098	947	87.5563
CNXM1A	5.64785	0.843804	807	74.101
CNXM1B	5.50446	0.849246	653	63.0395
CNXM1C	5.62918	0.848623	760	71.0286
CNXM2A	5.61145	0.853805	715	67.9852
CNXM2B	5.50073	0.837137	714	65.869
CNXM2C	5.53019	0.851419	662	63.0345
CNXM3A	5.32539	0.81167	707	68.1326
CNXM3B	5.28772	0.81074	680	69.0932
CNXM3C	5.28463	0.810999	676	67.2056
CNXM4A	5.38798	0.819978	714	68.3176
CNXM4B	5.3552	0.815862	709	67.5187
CNXM4C	5.31914	0.814825	684	67.4495
COCL1A	4.12815	0.667983	483	54.8877
COCL1B	4.10887	0.667581	471	53.4338
COCL1C	4.09436	0.664311	475	53.9323
COCL2A	3.44052	0.596129	321	35.8171
COCL2B	3.76854	0.648168	335	39.0763
COCL3A	4.92462	0.773107	584	46.0435
COCL3D	4.8458	0.776779	512	47.4811
DEHE1A	5.57439	0.840697	758	69.871
DEHE1B	5.55953	0.840477	746	64.4552
DEKS1A	5.64285	0.821992	958	89.8795
DENE1A	4.93999	0.794644	501	42.3635
DERA1A	6.00957	0.868227	1014	86.9158
DKAE1A	5.66184	0.838363	857	68.8915
DKAW1A	5.6643	0.847048	802	65.33
ITFS4A	5.60265	0.845972	752	71.7752
ITLF2A	6.12122	0.881378	1038	94.4355
ITMC3A	5.43563	0.826352	719	63.3494
ITRB1A	6.01773	0.871408	998	83.7171
ITRM1A	5.95442	0.863626	987	85.5077
JPSD1A	5.85462	0.86166	893	75.1561
JPSD1B	6.08707	0.882736	988	87.1278
JPSD1D	5.08662	0.796628	593	55.7589
LUSF1A	5.81799	0.85459	905	91.97
MXDN1A	4.92987	0.738605	792	79.0918
MXDN1B	5.05241	0.745327	879	79.7665
MXDN1C	4.91002	0.753169	678	65.1638
MXDN1D	4.33405	0.665879	671	68.0101
MXDN1E	4.18849	0.62647	801	79.5944
MXDN1F	4.1855	0.593314	1158	97.7268
MXDN1G	5.30364	0.755869	1115	97.2335
MXDN1H	5.76593	0.820399	1128	98.6761
MXEA1A	5.31644	0.799743	771	78.1654
MXEA2A	5.33646	0.803382	767	76.3993
NZBL1	5.24003	0.817876	606	52.8726
NZDM1	4.60189	0.728266	555	58.4524
NZOX1	5.24884	0.81737	615	61.4563
NZPN1	5.11429	0.80075	594	64.6254
PTLB1A	3.97864	0.672499	371	38.8197
PTLB2A	5.51742	0.820724	831	82.4428
PTLB3A	5.34967	0.842582	572	54.4079
PTLB4A	5.30106	0.828257	602	54.223
PTLB5A	5.7719	0.853633	864	75.4361
PTLB6A	5.63577	0.839841	821	73.1611
SADP1	5.55544	0.82969	809	78.8856
SADP2	5.44439	0.815847	791	79.4316
SADP3	5.69174	0.839641	879	84.0476
SADP4	5.60159	0.83612	812	77.3396
SADP5	5.54355	0.82271	844	80.4139
SADP6	5.59403	0.827044	866	82.8553
SAKB1	5.2123	0.782862	779	75.464
SAKB3	5.17338	0.787487	713	73.6593
SAKB5	5.15763	0.790794	680	70.4741
SAKR1	5.75158	0.828616	1034	93.8626
SAPN1	4.66114	0.719307	652	70.0093
SAPN2	4.60184	0.71237	639	70.85
SAPN3	4.53162	0.709895	592	66.2007
SAPN4	4.53157	0.714718	567	62.6393
SAPN5	4.41216	0.689731	600	66.3546
SAPN6	4.63406	0.709721	685	71.1266
SASC1	6.13859	0.863191	1226	106.69
SAZK1	5.52552	0.830547	775	84.6282
SAZK3	5.5412	0.820217	859	87.458
SAZK5	4.89168	0.725459	848	89.3424
SEGL1A	5.53493	0.812879	906	79.2983
SEGL1B	5.63639	0.815834	1001	84.6978
SEGL1C	5.5981	0.814486	966	83.2564
SEGL2A	5.50381	0.821074	815	74.1409
SEGL2B	5.5189	0.816775	860	74.7452
SEGL2C	5.59101	0.814193	960	82.7473
SESD1A	5.70873	0.830083	970	87.3107
SESD1B	5.71609	0.826299	1010	93.7663
SESD1C	5.69385	0.82238	1016	89.5453
SESD2A	5.15297	0.786241	702	61.8527
SESD2B	5.18368	0.789054	713	63.733
SESD2C	5.10116	0.782667	677	59.6562
SESD3A	4.94625	0.779472	570	54.9916
SEUL1A	5.35527	0.80387	782	66.7754
SEVS1A	4.76199	0.77477	467	42.1949
SEVS1B	4.76335	0.779412	451	38.3526
SEVS1C	4.86033	0.796149	448	39.8908
SGEA1A	4.80163	0.75966	556	67.1982
SGJR1A	5.74541	0.847132	882	88.2689
SGKJ1A	5.5257	0.827874	792	86.0544
SGWE1A	5.95514	0.857109	1041	102.406
SKGW1A	6.08375	0.834188	1470	118.486
SKNJ1A	5.99905	0.832036	1353	110.218
SKNJ1B	5.57801	0.820679	895	75.9197
SKSN1A	6.10662	0.846782	1355	107.274
SKSW1A	6.28102	0.859724	1489	120.486
TWKS1A	5.96833	0.853246	1091	94.6806
TWKS1B	6.08104	0.86212	1157	93.8678
TWKS1C	5.73246	0.803172	1258	93.4514
TWKS2A	6.09734	0.864114	1160	93.689
TWKS2B	5.5397	0.81411	902	79.3119
TWKS2C	5.70742	0.809251	1156	95.7474
TWTN1A	5.51862	0.822683	819	76.5933
TWTN1B	5.59401	0.828034	859	76.6822
TWTN1C	5.88778	0.865828	898	75.3045
TWTN2A	5.69561	0.846324	837	73.0404
TWTN2B	5.46346	0.825621	748	72.2455
TWTN2C	5.76106	0.813128	1194	95.341
UKHD1A	4.61625	0.753713	457	38.6395
UKML1A	5.53969	0.831873	780	76.133
UKSL1A	5.70451	0.824861	1008	80.7543
UKTM1A	4.92572	0.773489	583	59.5182
USAG1A	5.57723	0.821923	885	91.2479
USAG1B	5.57412	0.823959	867	88.0124
USAG1C	5.84607	0.829419	1151	106.495
USAG2A	5.65418	0.830394	906	91.4404
USAG2B	5.65849	0.823149	967	95.0188
USAG2C	5.73961	0.813416	1160	109.611
USAG3A	5.70347	0.831075	956	93.3159
USAG3B	5.58803	0.824479	878	88.9113
USAG3C	5.48516	0.798296	964	99.7899
USAG4A	5.48674	0.815432	836	87.2994
USAG4B	5.66973	0.835833	883	89.7075
USAG4C	5.68575	0.830407	941	90.9135
USAK1A	4.76524	0.799749	387	32.5668
USAK1B	4.69452	0.786185	392	34.8214
USAK1C	4.52995	0.775978	343	29.0639
USAK1D	4.73073	0.804474	358	31.8984
USAK2A	4.63985	0.799266	332	30.0505
USAK2B	4.66367	0.776138	407	35.2661
USAK2C	4.70077	0.810604	330	31.0123
USAK2D	4.76264	0.797934	391	35.0891
USAK3A	4.70158	0.793615	374	32.0429
USAK3B	4.58213	0.803349	300	27.9553
USAK3C	4.81222	0.834249	320	28.218
USAK3D	4.84041	0.800103	424	35.2783
USAT01A	5.35871	0.799135	817	75.431
USAT01B	5.51887	0.805287	947	83.9206
USAT01C	5.65043	0.827977	920	83.355
USAT02A	4.83709	0.77181	527	50.6167
USAT02B	5.0366	0.783331	620	55.9035
USAT02C	5.2184	0.815554	601	54.8103
USAT03A	4.86482	0.757568	615	60.6771
USAT03B	5.15148	0.767811	820	78.3669
USAT03C	5.68676	0.837369	890	80.3562
USAT04A	6.14236	0.873629	1131	102.307
USAT04B	6.18575	0.877396	1153	104.107
USAT04C	6.1425	0.877687	1095	98.6592
USAT05A	5.03721	0.763072	736	68.1492
USAT05B	5.00516	0.756516	747	66.0859
USAT05C	4.85875	0.752688	636	61.8574
USAT07A	5.63061	0.853846	731	68.7602
USAT07B	5.65412	0.85289	757	70.3314
USAT07C	5.76822	0.84497	922	81.4149
USAT08A	5.52895	0.833182	762	73.3874
USAT08B	5.75896	0.849842	877	81.3306
USAT08C	5.44372	0.843308	636	64.8905
USAT09A	4.93342	0.776596	574	57.8735
USAT09B	4.99958	0.775835	629	62.0563
USAT09C	4.95575	0.769795	625	58.8673
USAT10A	5.81593	0.870373	798	69.2517
USAT10B	5.77366	0.864861	793	67.1914
USAT10C	5.77194	0.872413	747	67.1445
USAT11A	5.80738	0.838065	1022	100.149
USAT11B	5.83655	0.829613	1136	108.699
USAT11C	5.81206	0.837445	1033	104.739
USAT12A	5.81537	0.873608	778	70.4971
USBT1A	5.69125	0.852839	791	80.202
USBT2A	5.12386	0.780954	707	67.6733
USBT3A	5.34077	0.836874	591	61.6407
USBT4A	5.30429	0.821109	639	60.2994
USBT5A	5.38431	0.828001	667	64.4126
USCB1AA	4.95994	0.780984	573	59.0544
USCG1A	5.72449	0.844755	877	84.7304
USCG2A	5.47182	0.824085	765	74.7099
USCG3A	5.86864	0.855143	956	85.9179
USCG4AA	5.46597	0.813362	829	81.8829
USCG4BA	5.56882	0.82837	831	76.9091
USCG5A	5.60044	0.843455	765	75.688
USCT1A	5.4139	0.817636	751	71.3743
USDA1A	5.9622	0.854974	1068	108.877
USDA1B	5.95816	0.860677	1015	99.6747
USDA1F	6.36504	0.836638	2014	148.329
USDA2A	5.22034	0.796174	704	78.1104
USDC1A	4.711	0.753298	520	54.573
USDC1B	4.70107	0.750334	526	54.3918
USDC1C	4.64201	0.756307	463	50.9693
USDC2A	4.61808	0.740973	509	53.866
USDC2C	4.61513	0.751138	466	49.1111
USDC3A	4.30359	0.733947	352	38.4839
USDC4A	4.23862	0.725351	345	38.8694
USFT1A	5.54114	0.836516	753	73.4478
USFT1B	5.6797	0.844109	836	76.6412
USFT1C	5.60916	0.843283	774	73.292
USFT2A	5.43119	0.828153	705	68.6159
USFT3A	5.66696	0.860073	727	72.0654
USFT3B	5.54887	0.846097	705	65.9449
USFT4A	4.88645	0.750577	672	65.398
USFT5A	5.20308	0.803129	651	65.5397
USHI1A	5.4852	0.833536	721	76.4643
USHI2A	5.90169	0.863699	928	90.1406
USHI2B	5.92125	0.864802	941	88.9887
USHI3A	5.45587	0.827519	730	68.3199
USHI4A	5.24523	0.785706	793	79.6707
USHP1AA	5.91999	0.856759	1002	89.9004
USHP1AA2	5.83237	0.851689	942	89.5875
USHP1AC2	6.00008	0.842655	1237	105.138
USHP1AD2	6.04284	0.850804	1215	103.496
USHP1AF	6.29475	0.837404	1839	122.966
USHP1BA	5.97757	0.855468	1083	95.8177
USHP1BD2	5.88153	0.835485	1141	96.9156
USHP1BF	6.40997	0.843929	1989	134.878
USHS1A	6.12727	0.874374	1105	98.8901
USHS1B	6.06571	0.868426	1080	95.7513
USHS1C	6.20024	0.876574	1180	104.79
USHS1D	6.22726	0.882527	1160	102.199
USHS2A	6.08095	0.87177	1070	94.3526
USHS2B	6.1045	0.865979	1152	101.561
USHS2C	6.14279	0.88266	1053	89.2762
USHS3A	5.70676	0.822158	1034	95.1225
USHS4A	5.30841	0.797143	780	77.9351
USJC1I	6.16289	0.877434	1123	97.2811
USJC1MA	6.14135	0.867008	1192	104.135
USJC1O	6.16288	0.867505	1217	106.86
USJC2I	6.22656	0.869341	1290	112.89
USJC2MA	6.21587	0.874964	1217	105.038
USJC2MB	6.17749	0.872214	1191	100.212
USJC2O	6.26279	0.873083	1304	110.049
USKN1AA	5.91916	0.861849	961	93.2966
USKN1AB	5.81893	0.873637	781	78.3451
USKN1AC	5.96784	0.865956	984	94.0873
USKN1BA	5.93761	0.863884	966	89.4643
USKN2A	5.96865	0.871186	945	78.8549
USKN2C	6.11955	0.896719	920	81.6028
USKN3A	5.41741	0.819994	740	66.3212
USKP1I	5.42184	0.820162	743	78.1546
USKP2I	5.57928	0.831272	822	79.9388
USLA1A	5.43122	0.820913	747	76.8347
USLA1B	4.95025	0.733888	850	84.5762
USLA1C	5.43525	0.802207	876	86.7844
USLA2A	5.68838	0.825162	986	90.8
USLA2B	5.73007	0.838981	925	90.567
USLA2C	5.7703	0.836677	989	91.6719
USLA3A	5.61323	0.809704	1025	89.953
USLA3B	5.73142	0.847357	866	83.0041
USLA3C	5.83043	0.833532	1091	98.7565
USLA4A	5.63533	0.825634	921	89.3177
USLA4B	5.59756	0.822478	903	88.3774
USLA4C	5.56043	0.823919	853	82.5764
USLC1A	5.0692	0.773292	703	67.5223
USLC2A	5.49969	0.852394	634	66.935
USLC3A	5.46894	0.846802	638	68.3565
USLC4A	5.04451	0.821022	466	52.5697
USLC4B	4.98125	0.812439	460	52.5439
USLC4C	4.98962	0.809845	474	51.6626
USMD1A	4.50385	0.743031	429	45.4341
USMD1B	4.20701	0.699002	411	45.1859
USMD1C	4.36514	0.722674	420	44.8804
USMD2A	4.45883	0.733645	436	45.7393
USMD2B	4.34915	0.728347	392	44.0828
USMD2C	4.16387	0.697617	391	43.034
USMD3A	5.05347	0.82809	447	48.6026
USMD3B	5.14057	0.836073	468	50.2962
USMD3C	5.0442	0.832177	429	43.6793
USMD4A	5.48637	0.881969	503	51.0046
USMD4B	5.39697	0.87271	485	52.8814
USMD4C	5.34865	0.864608	486	53.9049
USMI1A	5.24705	0.841362	511	56.4086
USMI2A	4.48812	0.762494	360	40.541
USMI2C	4.70531	0.790033	386	41.1214
USMI3A	5.29994	0.836371	565	54.3749
USMI4A	5.75408	0.871668	736	70.1457
USNO1A	5.28451	0.807016	698	75.0865
USNO1B	5.10262	0.795408	611	66.3247
USNO1C	5.29891	0.813746	673	71.675
USNO2A	5.75068	0.860609	798	86.8075
USNO2B	5.65587	0.857321	733	80.637
USNO2C	5.78118	0.867804	782	84.0797
USNO2D	5.8042	0.866204	813	85.2244
USNO2E	5.82338	0.861541	862	87.8099
USNO2F	5.89297	0.862017	931	94.9656
USOK01A	5.23506	0.768095	912	83.6796
USOK01B	5.28352	0.797146	756	77.292
USOK01C	5.33275	0.808342	733	74.3831
USOK02A	5.80546	0.875894	756	78.2544
USOK02B	5.8171	0.877126	759	78.3113
USOK02C	5.8011	0.873161	768	79.1726
USOK03A	5.58684	0.853934	694	73.5044
USOK03B	5.71293	0.863319	748	69.2191
USOK03C	5.65319	0.860156	715	72.9229
USOK03D	5.71611	0.866452	733	69.7172
USOK03E	5.65175	0.858304	724	74.043
USOK03F	5.67456	0.855463	760	76.8567
USOK03G	5.85988	0.875643	806	80.5459
USOK03H	5.7666	0.874649	730	72.6981
USOK03I	5.80724	0.871381	784	80.7195
USOK03J	5.77972	0.873412	748	75.3964
USOK03K	5.8203	0.867971	817	83.316
USOK03L	5.75675	0.869765	749	75.8319
USOK04A	5.68094	0.844294	836	78.9042
USOK04B	5.7005	0.822177	1026	94.7592
USOK04C	5.69792	0.838046	897	88.2481
USOK05A	5.2422	0.786596	784	82.6117
USOK05B	5.22874	0.7782	828	86.8482
USOK05C	5.20951	0.792144	718	76.9911
USOK06A	4.33929	0.699144	496	55.1231
USOK06B	4.29474	0.698505	468	52.5466
USOK06C	4.05508	0.666212	440	51.4968
USOK07A	5.27293	0.820706	617	66.9729
USOK07B	5.51685	0.823321	813	77.2791
USOK07C	5.35609	0.836205	605	61.9924
USOK08A	5.71969	0.859234	778	78.8999
USOK08B	5.7499	0.857628	816	82.5736
USOK08C	5.64174	0.847689	777	82.5915
USOK09A	5.19582	0.779637	784	79.8433
USOK09B	5.13085	0.795813	631	69.639
USOK09C	4.97531	0.781698	581	66.622
USOK10A	5.59278	0.84917	725	73.1009
USOK10B	5.63044	0.853114	735	72.4671
USOK10C	5.65105	0.853624	750	74.1493
USOK11A	5.43929	0.837035	664	73.3894
USOK11B	5.49395	0.839736	694	75.2369
USOK11C	5.41261	0.847681	593	65.2487
USOP1AA	4.94395	0.780411	564	59.4541
USOP1AB	4.81262	0.776419	492	53.199
USOP1AC	4.92086	0.786132	523	57.1425
USOP1BC	5.23085	0.79726	707	70.0461
USOP1DA	4.97415	0.789219	546	56.7917
USPT1A	4.53356	0.802047	285	26.9319
USPT1B	4.48572	0.801778	269	25.8755
USPT1C	4.49535	0.797786	280	26.4206
USPT2A	4.66404	0.813036	310	31.0712
USPT2B	4.56027	0.806273	286	28.0961
USPT2C	4.52689	0.810762	266	24.9534
USPT3A	4.63252	0.807996	309	31.2037
USPT3B	4.59807	0.811956	288	27.4837
USPT3C	4.59388	0.803082	305	29.8228
USPT4A	4.47762	0.798748	272	26.2006
USPT4B	4.57929	0.807162	291	28.2552
USPT4C	4.51126	0.798101	285	27.6869
USRE1A	5.82605	0.867568	825	79.2804
USRE2A	5.19956	0.822616	556	54.1579
USRE3A	5.92677	0.886463	801	77.0034
USRE4A	5.81172	0.876489	758	70.0929
USRE4B	5.84192	0.876418	785	75.2397
USRE4C	5.8008	0.876067	751	71.3801
USRE5A	5.6816	0.869186	690	66.0464
USRE6A	5.60862	0.859554	682	70.7596
USRE6B	5.56172	0.846239	715	73.3404
USRE6C	5.67232	0.860887	727	73.5807
USRE7A	5.85556	0.869169	843	76.3493
USRE7C	6.09474	0.852984	1268	100.804
USRE8A	5.52944	0.805227	960	86.2171
USRE8B	5.3529	0.818357	693	71.9341
USRE8C	5.45571	0.818164	787	78.8659
USRE9A	5.95529	0.883197	848	80.4236
USRT1A	5.26873	0.844839	511	56.0535
USRT1B	5.27731	0.840786	532	56.0071
USRT1C	5.22064	0.846762	476	48.7387
USSD1AA	4.62343	0.755425	455	53.4325
USSD2AA	4.37781	0.756906	325	38.1548
USSD2BA	4.321	0.752814	311	39.3462
USSF1A	5.19859	0.828244	532	54.8691
USSF1C	5.77405	0.853078	870	78.5075
USSF2A	5.21406	0.85378	449	47.8984
USSF2B	4.63323	0.763497	432	45.3132
USSF3A	4.47353	0.774697	322	34.1748
USSF4A	5.55051	0.836101	764	68.618
USST1AA	5.5018	0.8229	801	77.6104
USST1BA	4.72896	0.796098	380	39.3894
USTE1A	5.56388	0.852506	683	64.1736
USTE2A	5.74131	0.862816	776	74.6381
USTE3A	5.07846	0.808863	533	56.491
USTE4A	5.51552	0.836915	728	71.1713
USTE4B	5.65202	0.858525	723	73.9644
USTE4C	5.73503	0.834787	963	90.2287
USTF1AA	5.67213	0.856121	754	78.8559
USTF1AB	5.86791	0.857278	939	89.2641
USTF1AC	5.91945	0.858934	984	95.1374
USTF1CA	5.86792	0.855168	955	92.3287
USTF1CB	5.70471	0.857482	775	77.1341
USTF1CC	5.7504	0.858017	814	83.5311
USTP1A	4.21216	0.6968	422	47.7847
USTP1D	4.35718	0.711414	457	52.0174
USTP1E	5.75065	0.84833	879	85.579
USTP1F	6.17918	0.824076	1805	133.401
USTP1H	5.71908	0.851946	823	82.3246
USTP1K	5.96479	0.868099	964	90.7301
USTU1AA	5.80911	0.860468	855	87.7229
USTU1AB	5.74758	0.861935	787	81.1619
USTU1AC	5.71473	0.858489	778	78.7143
USTU1CA	5.74738	0.859311	803	85.3064
USTU1CB	5.74334	0.856494	817	83.6162
USTU1CC	5.64274	0.853057	746	80.3742
USVA1A	4.68492	0.759355	478	53.0227
USVA1B	4.7905	0.766483	518	58.062
USVA1C	4.52206	0.751653	410	46.9846
USVA2A	5.45305	0.832027	702	73.2831
USVA2B	5.44946	0.830938	705	73.9207
USVA2C	5.38699	0.822126	701	74.1531
USVA3A	5.04841	0.800076	550	54.4103
USVA3B	5.05172	0.805327	530	53.194
USVA3C	5.06816	0.799572	566	56.5126
USVA4A	5.01316	0.808773	492	50.8401
USVA4B	5.01118	0.808189	493	51.7922
USVA4C	4.97669	0.799271	506	51.1896
USVA5A	5.37798	0.8257	674	66.1372
USVA5B	5.34143	0.827462	636	64.0387
USVA5C	5.25446	0.811638	648	63.3188
USVA6A	5.43421	0.810395	817	85.0791
USVA6B	5.40934	0.813558	772	82.1611
USVA6C	5.38115	0.817209	724	78.3733
USVA7A	4.91122	0.793898	486	52.4249
USVA7B	4.80355	0.782078	465	47.4615
USVA7C	4.82396	0.777995	493	53.4397
USVA8A	4.21883	0.669963	543	57.2235
USVA8B	4.09691	0.658605	503	56.9858
USVA8C	4.40818	0.699624	545	60.947
USVA9A	5.33323	0.823414	650	64.4093
USVA9B	5.38769	0.827003	675	66.129
USVA9C	5.3128	0.823227	635	63.7778
USVD1AA	5.3604	0.813546	727	72.2714
USVD1AB	5.31356	0.808825	713	69.2731
USVD1AC	5.44215	0.821409	754	69.1458
USVD1CA	5.39538	0.804018	821	79.9046
USVD1DA	5.33173	0.811072	716	73.1301
USWR1AA	5.22969	0.813771	618	69.2671
USWR1AB	5.22174	0.809117	635	69.8517
USWR1AC	5.18903	0.80826	614	66.0732
USWR1BA	5.22242	0.811825	622	67.7985
USWR1BB	5.22397	0.810057	632	68.6563
USWR1BC	5.21386	0.803844	656	74.4765
USWR2AA	5.50557	0.825642	787	77.2572
USWR2AB	5.36961	0.82055	695	68.7305
USWR2BB	5.40164	0.819976	726	73.659
USWS1AA	5.79533	0.854065	885	90.3155
USWS1BA	5.82978	0.852907	930	92.267
USWS1BB	5.96124	0.864616	987	91.5093
USWS1BC	6.02032	0.864241	1060	97.2139
USWS1CA	6.20395	0.84183	1587	118.863
USWS1CB	6.0753	0.867859	1097	98.9283
USWS1DA	5.77069	0.851144	880	84.6247
UYUC01	5.69776	0.837201	903	82.8518
UYUM01	5.45415	0.812041	826	84.1794
UYUM07	5.37739	0.820661	701	75.0977
