## Supplemental Table 7 for "Predicting microbial community compositions in wastewater treatment plants using artificial neural networks"

### Sheet: Table S7
Factors	weight_mean	weight_median	weight_sd	variable_mean	variable_cv	variable_skewness	variable_kurtosis	coefficient_ρ	coefficient_p.value	Cluster
AMMaxT	0.0191913	0.0175347	0.00764424	57.6844	0.210038	-0.789254	2.39244	0.161236	0.001	cluster2
AMMinT	0.0226869	0.0204573	0.00916894	54.859	0.347431	-0.0945231	0.330785	0.346647	0.001	cluster1
AMT	0.0209645	0.0190334	0.0082852	57.8458	0.352486	-0.352433	0.216911	0.37222	0.001	cluster2
AP	0.0228896	0.0200173	0.0105303	36.8096	0.445778	0.559653	1.23918	0.184449	0.001	cluster1
AtHRT	0.0208754	0.0189782	0.00954389	16.9705	0.776269	1.4557	3.97243	0.0434317	0.004	cluster2
AtInfBOD	0.0177698	0.0151069	0.00949735	29.3824	0.409563	1.25359	10.788	0.16968	0.001	cluster2
AtInfCOD	0.0214525	0.0198363	0.00813142	38.6906	0.545959	0.665233	0.305323	0.125779	0.001	cluster2
AtInfNH4N	0.0207398	0.0192452	0.00782769	36.1046	0.538547	0.300273	-0.361153	0.113255	0.001	cluster2
AtInfTN	0.0257675	0.0237811	0.0095367	45.5585	0.555944	0.229376	-0.791637	0.125934	0.001	cluster1
AtInfTP	0.0219012	0.0199706	0.0086866	26.2879	0.831719	1.48246	1.79637	0.0770557	0.001	cluster2
BY	0.0246068	0.0225598	0.00869847	76.274	0.261871	-1.09222	0.699923	0.150092	0.001	cluster1
Con	0.0135856	0.0115446	0.00855855	7.22135	1.21321	5.48988	47.8641	0.0798226	0.001	cluster3
DC	0.00978262	0.00890868	0.00481801	4.5801	1.68054	6.2809	55.3062	0.0264259	0.086	cluster3
Denitri	0.0232138	0.0227482	0.00590772	64.9614	0.716798	-0.609498	-1.5925	0.159445	0.001	cluster1
DO	0.0226888	0.0204196	0.0103758	15.4519	0.991275	2.74245	9.88219	0.131153	0.001	cluster1
EffBOD	0.0219844	0.0200099	0.00968153	14.9178	1.04382	2.03764	4.67194	0.139193	0.001	cluster2
EffCOD	0.0216642	0.0199554	0.0087274	20.3638	0.889731	2.23395	5.00171	0.0662604	0.001	cluster2
EffNH4N	0.0196558	0.0181625	0.00801299	9.42932	1.86381	3.15447	10.5089	0.141007	0.001	cluster2
EffTN	0.0213083	0.019613	0.00859236	28.1757	0.683429	1.66679	3.02887	0.0870229	0.001	cluster2
EffTP	0.0184279	0.016663	0.00791657	13.7636	1.12607	3.03111	10.5478	0.102168	0.001	cluster2
F/M	0.0238913	0.0222922	0.00847361	21.5165	1.04971	1.71663	2.13729	0.139341	0.001	cluster1
GDP	0.0250976	0.0221487	0.0107438	42.4922	0.537693	0.124341	-0.696642	0.206493	0.001	cluster1
HRT	0.0202051	0.0182522	0.0087235	20.4493	0.702624	1.99651	6.4476	0.0780205	0.001	cluster2
IndConInf	0.0253429	0.0250153	0.00614614	67.5097	0.681947	-0.730292	-1.44497	0.0255754	0.007	cluster1
IndPer	0.0205158	0.0181959	0.0103687	12.4183	1.47825	2.31968	5.35721	0.169935	0.001	cluster2
InfBOD	0.0181495	0.0163999	0.00790347	18.7228	0.661544	2.37402	11.0223	0.167602	0.001	cluster2
InfCOD	0.0169537	0.0154255	0.00698569	18.6629	0.698447	2.44068	9.52654	0.149387	0.001	cluster2
InfNH4N	0.0194035	0.017084	0.00896774	27.787	0.395267	0.42916	2.56901	0.0580993	0.001	cluster2
InfR	0.0107718	0.0095487	0.00577442	4.89611	1.79535	6.60903	57.1983	0.0229671	0.125	cluster3
InfTN	0.0174889	0.0155258	0.00797089	27.5037	0.363623	1.03006	7.36272	0.0753627	0.001	cluster2
InfTP	0.0190244	0.0174542	0.00786034	22.342	0.729825	2.43044	6.64929	0.0126247	0.243	cluster2
Lat	0.0234348	0.0212173	0.00974184	65.6771	0.339243	-1.65935	1.76065	0.244177	0.001	cluster1
Lon	0.0233247	0.021371	0.008737	50.0597	0.578291	0.161981	-1.57897	0.262293	0.001	cluster1
MIT	0.0237638	0.0213203	0.00979406	58.9828	0.291478	-0.404637	-0.0698237	0.245939	0.001	cluster1
MLSS	0.0241521	0.0215389	0.0109273	30.9196	0.471241	1.96255	6.54687	0.0287699	0.048	cluster1
MMT	0.0220455	0.0204576	0.00806981	64.5696	0.312701	-1.03763	0.413049	0.190246	0.001	cluster1
NH4N	0.0199805	0.018929	0.00759076	14.6817	1.14644	1.9875	2.87544	-0.00969016	0.716	cluster2
Nitri	0.0231202	0.021833	0.00680438	84.583	0.424674	-1.89527	1.59409	0.217355	0.001	cluster1
NO3N	0.0230128	0.0214689	0.0089918	39.129	0.487111	-0.381561	-0.133982	0.0414469	0.004	cluster1
Ph	0.0231682	0.0206811	0.0102493	44.3898	0.194425	1.51208	11.6437	0.166856	0.001	cluster1
Pop	0.0185335	0.0172982	0.00826485	20.0174	1.06424	1.98691	3.63662	-0.0297065	0.967	cluster2
ReInfBOD	0.0229027	0.0213551	0.00779655	39.3337	0.580477	0.340688	-0.555745	0.0881422	0.001	cluster1
ReInfCOD	0.0220852	0.0204265	0.00790983	32.8283	0.643381	0.794973	0.214413	0.0867715	0.001	cluster1
SMP	0.0186252	0.0165166	0.00872842	24.7266	0.590286	1.53791	3.97884	0.207868	0.001	cluster2
SMT	0.0233273	0.0222923	0.00708249	55.9678	0.656937	-0.229787	-1.25261	0.0691062	0.001	cluster1
SRT	0.0214217	0.0189942	0.0107011	17.7293	0.674442	3.03138	16.2413	0.133329	0.001	cluster2
SVI	0.0247297	0.0231212	0.00963005	51.5153	0.515553	-0.628976	-1.02808	0.0560683	0.001	cluster1
Vol	0.0143709	0.013502	0.00615286	7.32993	1.64853	4.88227	28.1984	-0.0256383	0.927	cluster3
