## Supplemental Table 8 for "Predicting microbial community compositions in wastewater treatment plants using artificial neural networks"

### Sheet: Table S8
Genus	Functional_groups
Nitrospira	Nitrifiers
Nitrobacter	Nitrifiers
Nitrotoga	Nitrifiers
Nitrosomonas	Nitrifiers
Nitrosospira	Nitrifiers
Thauera	Denitrifiers
Ca_Competibacter	Denitrifiers
Ca_Accumulibacter	Denitrifiers
Rhodoferax	Denitrifiers
Dechloromonas	Denitrifiers
Zoogloea	Denitrifiers
Acidovorax	Denitrifiers
Azoarcus	Denitrifiers
Sulfuritalea	Denitrifiers
Ca_Brocadia	Denitrifiers
Haliangium	Denitrifiers
Rhodobacter	Denitrifiers
Paracoccus	Denitrifiers
Dokdonella	Denitrifiers
Thiothrix	Denitrifiers
Anaerolinea	Denitrifiers
Bradyrhizobium	Denitrifiers
Rhodoplanes	Denitrifiers
Pseudomonas	Denitrifiers
Denitratisoma	Denitrifiers
Diaphorobacter	Denitrifiers
Azospira	Denitrifiers
Steroidobacter	Denitrifiers
Sterolibacterium	Denitrifiers
Sulfurimonas	Denitrifiers
Achromobacter	Denitrifiers
Aquamicrobium	Denitrifiers
Arcobacter	Denitrifiers
Acinetobacter	Denitrifiers
Ca_Phosphitivorax	Denitrifiers
Ca_Promineofilum	Denitrifiers
Ca_Solibacter	Denitrifiers
Comamonas	Denitrifiers
Corynebacterium	Denitrifiers
Defluviimonas	Denitrifiers
Dietzia	Denitrifiers
Ferribacterium	Denitrifiers
Gordonia	Denitrifiers
Halioglobus	Denitrifiers
Hydrogenophaga	Denitrifiers
Hyphomicrobium	Denitrifiers
Hyphomonas	Denitrifiers
Iamia	Denitrifiers
Lautropia	Denitrifiers
Leucobacter	Denitrifiers
Luteimonas	Denitrifiers
Micropruina	Denitrifiers
Noviherbaspirillum	Denitrifiers
Ottowia	Denitrifiers
Pannonibacter	Denitrifiers
Phaeodactylibacter	Denitrifiers
Propionivibrio	Denitrifiers
Psychrobacter	Denitrifiers
Ralstonia	Denitrifiers
Rhodopseudomonas	Denitrifiers
Simplicispira	Denitrifiers
Skermania	Denitrifiers
Streptococcus	Denitrifiers
Tabrizicola	Denitrifiers
Thermogutta	Denitrifiers
Thermomonas	Denitrifiers
Thiobacillus	Denitrifiers
Uruburuella	Denitrifiers
Bacillus	Denitrifiers
Alcaligenes	Denitrifiers
Terrimonas	Denitrifiers
Trichococcus	Denitrifiers
Dechloromonas	PAOs
Ca_Accumulibacter	PAOs
Tetrasphaera	PAOs
Microlunatus	PAOs
Propionivibrio	GAOs
Ca_Competibacter	GAOs
Ca_Contendobacter	GAOs
Defluviicoccus	GAOs
Micropruina	GAOs
Dechloromonas	GAOs
Gordonia	Filamentous
Methanothrix	Filamentous
Methanospirillum	Filamentous
Haliscomenobacter	Filamentous
Neomegalonema	Filamentous
Kouleothrix	Filamentous
Ca_Microthrix	Filamentous
Thiothrix	Filamentous
Ca_Promineofilum	Filamentous
Ca_Sarcinithrix	Filamentous
Ca_Amarolinea	Filamentous
Ca_Brevefilum	Filamentous
Ca_Villigracilis	Filamentous
Ca_Alysiosphaera	Filamentous
Crenothrix	Filamentous
Ca_Nostocoida	Filamentous
Leptothrix	Filamentous
Trichococcus	Filamentous
Sphaerotilus	Filamentous
Nocardioides	Filamentous
Anaerolinea	Filamentous
Skermania	Filamentous
Beggiatoa	Filamentous
Levilinea	Filamentous
Leptolinea	Filamentous
Alysiella	Filamentous
Herpetosiphon	Filamentous
Aquicella	Filamentous
Bellilinea	Filamentous
Flexilinea	Filamentous
Longilinea	Filamentous
Erysipelothrix	Filamentous
Vitreoscilla	Filamentous
Acinetobacter	Filamentous
Actinomyces	Filamentous
Anaerostipes	Filamentous
Blastocatella	Filamentous
Blautia	Filamentous
Caldicoprobacter	Filamentous
Catenibacterium	Filamentous
Chryseobacterium	Filamentous
Cloacibacterium	Filamentous
Clostridium_sensu_stricto_1	Filamentous
Coprococcus	Filamentous
Crocinitomix	Filamentous
Defluviitoga	Filamentous
Dietzia	Filamentous
Dorea	Filamentous
Enterococcus	Filamentous
Flavobacterium	Filamentous
Fluviicola	Filamentous
Intestinibacter	Filamentous
Lactococcus	Filamentous
Legionella	Filamentous
Leifsonia	Filamentous
Leptotrichia	Filamentous
Lewinella	Filamentous
Methanobacterium	Filamentous
Methanolinea	Filamentous
Methanothermobacter	Filamentous
Mycobacterium	Filamentous
Pannonibacter	Filamentous
Petrimonas	Filamentous
Prevotella	Filamentous
Propionibacterium	Filamentous
Proteiniphilum	Filamentous
Runella	Filamentous
Sedimentibacter	Filamentous
Streptococcus	Filamentous
Tetrasphaera	Filamentous
Turicibacter	Filamentous
