## Supplemental Table 9 for "Predicting microbial community compositions in wastewater treatment plants using artificial neural networks"

### Sheet: Table S9
Functional_groups	Test_R21:1	MRA	SD_RA	SEM_RA	CV_RA
Nitrifiers	0.326189	0.0215771	0.0183509	0.000658334	0.850481
Dentrifiers	0.626472	0.188621	0.0806272	0.00289249	0.427456
PAOs	0.534634	0.0348216	0.0298065	0.0010693	0.855977
GAOs	0.533146	0.0252095	0.0250034	0.00089699	0.991824
Filamentous	0.62864	0.0514111	0.0508045	0.0018226	0.988202
Annotation: Test_R21:1 is the mean R21:1 in different test sample; MRA is the mean value of relative abundance; SD_RA is the standard deviation of relative abundance; SEM_RA is the standard error of mean of relative abundance; CV_RA is the variation coefficient of relative abundance.
